# Parameter-Efficient Fine-Tuning of a Supervised Regulatory Sequence Model

**DOI:** 10.1101/2025.05.26.656171

**Authors:** Han Yuan, Johannes Linder, David R Kelley

## Abstract

DNA sequence deep learning models accurately predict epigenetic and transcriptional profiles, enabling analysis of gene regulation and genetic variant effects. While large-scale training models like Enformer and Borzoi are trained on abundant data, they cannot cover all cell states and assays, necessitating new model training to analyze gene regulation in novel contexts. However, training models from scratch for new datasets is computationally expensive. In this study, we systematically evaluate a transfer learning framework based on parameter-efficient fine-tuning (PEFT) approaches for supervised regulatory sequence models. We focus on the recently published state-of-the-art model Borzoi and fine-tune to new RNA-seq datasets, enabling accurate and efficient analysis of gene regulation across different biological systems. Our results demonstrate that PEFT substantially improves memory and runtime efficiency while achieving high accuracy. The transferred models effectively predict held-out gene expression changes, identify regulatory drivers of differentially expressed genes, and predict cell-type-specific variant effects. Our findings underscore the potential of PEFT to enhance the utility of large-scale sequence models like Borzoi for broader application to study genetic variants and regulatory drivers in any functional genomics dataset. Code for efficient Borzoi transfer is available in the Baskerville codebase https://github.com/calico/baskerville.
