## supplementary tables for "Parameter-Efficient Fine-Tuning of a Supervised Regulatory Sequence Model"

### Sheet: S1
Supplementary Table S1 Comparison between pre-trained Borzoi and Borzoi-lite models
Architecture	Borzoi	Borzoi-lite
input sequence	524288	393216
conv-DNA filters	512	320
res-tower filter init	608	384
res-tower filter end	1536	768
transformer heads	8	4
conv_nac	Yes	No
human tracks	7611	3493
mouse tracks	2608	1261
Total Params	185892699	46513333
Performance	Borzoi	Borzoi-lite
Test R on shared tracks	0.827	0.717
Total Params	185892699	46513333
GPU memory (G)	~80	22.59
Total training time	25 days on A100	13 days on 4090

### Sheet: S2
Supplementary Table S2 Borzoi-lite-no-gtex model transfer performance and efficient on GTEx
	bin_r	bin_spec	gene_r	gene_spec	trainable params	gpu_mem	s_per_epoch	best_epoch	total_time(h)
joint	0.723	0.278	0.797	0.292	46513333	22.7975	8685.38	117.5	283.323
alone	0.678	0.161	0.679	0.15	43760313	21	5437.25	178.25	269.274
full-ft	0.74	0.31	0.808	0.321	43760313	21.09	4814.94	15.75	21.0745
houlsby	0.733	0.295	0.804	0.306	302041	8.615	3038.63	11	9.331
lora	0.732	0.292	0.805	0.304	232281	8.15	3114.86	8.5	7.3525
ia3	0.731	0.287	0.807	0.314	88921	8.155	2877.78	18.75	15.003
linear	0.725	0.277	0.8	0.29	68441	5.6875	1800.43	8.25	4.125
se2	0.734	0.296	0.806	0.32	348121	9.215	3196.12	9.75	8.612
se4	0.735	0.298	0.807	0.322	382937	10.65	3174.13	9	7.922
se6	0.735	0.297	0.806	0.321	409561	14.5775	3660.14	8.25	8.383
locon2	0.732	0.293	0.808	0.319	263001	8.8625	3194.67	7.5	6.485
locon4	0.735	0.296	0.809	0.321	286553	10.2275	3206.5	8.25	7.34075
locon6	0.735	0.299	0.808	0.322	303961	14.2	3934.49	13.25	14.6438
#bin_r: bin-level correlation
#bin_spec: bin-level specificity
#gene_r: gene-level correlation
#gene_spec: gene-level specificity
#gpu_mem: peak GPU memory usage
# s_per_epoch: second per epoch
# best_epoch: epoch of best model
# total_time (by hour): total run time till best epoch

### Sheet: S3
Supplementary Table S3 Borzoi-lite model transfer performance and efficient on Hayflick
	bin_r	bin_spec	gene_r	gene_spec	trainable params	gpu_mem	s_per_epoch	best_epoch	total_time(h)
joint	0.75	0.626	0.796	0.141	46513333	22.7975	8685.38	117.5	283.323
alone	0.685	0.565	0.729	0.108	43744164	21.03	4839.06	120.25	161.477
full-ft	0.774	0.645	0.83	0.14	43744164	21.0825	4872.7	9	12.1795
houlsby	0.768	0.638	0.807	0.149	285892	8.575	3043.22	7	5.931
lora	0.766	0.639	0.812	0.139	216132	8.095	3099.65	5.25	4.5245
ia3	0.764	0.637	0.811	0.151	72772	8.1225	3077.9	12	10.1683
linear	0.758	0.633	0.798	0.139	52292	5.67	1804.58	7.5	3.765
se2	0.77	0.641	0.82	0.153	331972	9.19	3030.7	6	5.05275
se4	0.77	0.642	0.817	0.149	366788	10.635	3190.38	6.25	5.52675
se6	0.77	0.641	0.821	0.155	393412	14.54	3656.28	6	6.09425
locon2	0.771	0.642	0.817	0.153	246852	8.845	3055.59	6.5	5.521
locon4	0.77	0.641	0.818	0.151	270404	10.175	3203.51	6.25	5.5605
locon6	0.769	0.641	0.818	0.154	287812	14.1225	3785.14	15	15.8287
#bin_r: bin-level correlation
#bin_spec: bin-level specificity
#gene_r: gene-level correlation
#gene_spec: gene-level specificity
#gpu_mem: peak GPU memory usage
# s_per_epoch: second per epoch
# best_epoch: epoch of best model
# total_time (by hour): total run time till best epoch

### Sheet: S4
Supplementary Table S4 Borzoi-lite model transfer performance and efficient on TFKD
	bin_r	bin_spec	gene_r	gene_spec	trainable params	gpu_mem	s_per_epoch	best_epoch	total_time(h)
joint	0.751	0.456	0.788	0.396	46513333	22.7975	8685.38	117.5	283.323
alone	0.699	0.446	0.735	0.406	43774924	21.0575	4988.75	150.75	210.129
full-ft	0.765	0.468	0.813	0.443	43774924	21.0975	4818.95	10.75	14.3795
houlsby	0.761	0.454	0.794	0.417	316652	8.63	3010.79	5.25	4.394
lora	0.759	0.45	0.797	0.414	246892	8.13	3155.1	5	4.39625
ia3	0.76	0.448	0.792	0.401	103532	8.2275	3038.05	9.75	8.2305
linear	0.757	0.445	0.784	0.388	83052	5.685	1786.47	12.5	6.20275
se2	0.76	0.454	0.798	0.432	362732	9.18	3033.84	4.25	3.58125
se4	0.762	0.452	0.798	0.431	397548	10.645	3190.56	4.5	3.987
se6	0.761	0.451	0.804	0.431	424172	14.75	3657.68	3	3.046
locon2	0.76	0.455	0.799	0.43	277612	8.8525	3015.99	6.5	5.44925
locon4	0.762	0.456	0.801	0.426	301164	10.2325	3201.28	6.5	5.78775
locon6	0.762	0.456	0.803	0.432	318572	14.045	3762.71	5.75	6.02025
#bin_r: bin-level correlation
#bin_spec: bin-level specificity
#gene_r: gene-level correlation
#gene_spec: gene-level specificity
#gpu_mem: peak GPU memory usage
# s_per_epoch: second per epoch
# best_epoch: epoch of best model
# total_time (by hour): total run time till best epoch

### Sheet: S5
Supplementary Table S5 GTEx fine-mapped eQTL versus negative classification auROC
tissue	joint	alone	full-ft	houlsby	lora	ia3	linear	se2	se4	se6	locon2	locon4	locon6
Adipose_Subcutaneous	0.7515	0.7125	0.7587	0.7564	0.7578	0.7529	0.7523	0.7521	0.7491	0.755	0.7508	0.7489	0.7531
Adipose_Visceral_Omentum	0.7564	0.7187	0.7763	0.7644	0.7606	0.7636	0.7617	0.7639	0.7599	0.7629	0.7609	0.7559	0.7591
Adrenal_Gland	0.7547	0.7037	0.7624	0.7494	0.7416	0.7472	0.747	0.7499	0.7397	0.7451	0.7497	0.7441	0.7391
Artery_Aorta	0.7532	0.7057	0.764	0.7506	0.7435	0.7545	0.7488	0.7561	0.7492	0.7568	0.7514	0.7527	0.7512
Artery_Tibial	0.7444	0.708	0.7416	0.7474	0.7403	0.7463	0.7416	0.7396	0.7422	0.7436	0.7409	0.7422	0.7436
Brain_Cerebellum	0.7363	0.7072	0.7443	0.7371	0.7325	0.7396	0.7319	0.7412	0.7361	0.7403	0.7311	0.7315	0.7404
Brain_Cortex	0.7434	0.7272	0.7505	0.7461	0.7467	0.7435	0.7554	0.7472	0.7434	0.7462	0.7416	0.737	0.7512
Breast_Mammary_Tissue	0.7533	0.71	0.7642	0.7528	0.7515	0.7547	0.7557	0.7537	0.7558	0.7527	0.7598	0.7557	0.7582
Colon_Sigmoid	0.7354	0.7167	0.765	0.7447	0.7431	0.7495	0.741	0.751	0.7449	0.7484	0.7421	0.7408	0.7485
Colon_Transverse	0.7462	0.7119	0.7542	0.7572	0.7461	0.7485	0.7457	0.7522	0.7545	0.7523	0.7486	0.7453	0.744
Esophagus_Mucosa	0.7393	0.7005	0.7557	0.7411	0.7395	0.7407	0.7383	0.7475	0.7439	0.7445	0.7424	0.7429	0.7457
Esophagus_Muscularis	0.7336	0.7149	0.7504	0.7342	0.7337	0.7355	0.7336	0.7402	0.7429	0.7416	0.7369	0.7339	0.7427
Liver	0.7667	0.702	0.7758	0.7722	0.7835	0.7838	0.7836	0.7623	0.7673	0.7778	0.7785	0.7715	0.7855
Lung	0.7541	0.7115	0.7531	0.7562	0.7446	0.7514	0.7495	0.7542	0.7535	0.7529	0.7543	0.7484	0.7498
Muscle_Skeletal	0.7394	0.7079	0.7487	0.7455	0.7437	0.7425	0.7366	0.7457	0.745	0.7432	0.7404	0.7456	0.7419
Nerve_Tibial	0.7326	0.6906	0.7399	0.733	0.727	0.7274	0.7242	0.7294	0.7285	0.7279	0.732	0.7278	0.7301
Ovary	0.747	0.735	0.7771	0.7449	0.7498	0.7638	0.743	0.7636	0.7518	0.7645	0.7537	0.7601	0.7502
Pancreas	0.7531	0.7163	0.7723	0.7655	0.7653	0.7628	0.7619	0.7694	0.7664	0.767	0.7657	0.7655	0.7695
Pituitary	0.7423	0.7182	0.719	0.7298	0.7256	0.7199	0.7275	0.7298	0.7226	0.7214	0.7249	0.7098	0.723
Prostate	0.7465	0.7461	0.7551	0.7432	0.7363	0.7461	0.7381	0.741	0.7458	0.7475	0.7462	0.7359	0.748
Skin_Not_Sun_Exposed_Suprapubic	0.7327	0.6872	0.7413	0.7295	0.7214	0.7255	0.7195	0.7296	0.7299	0.7303	0.7245	0.727	0.7259
Spleen	0.7659	0.7322	0.7624	0.7774	0.7663	0.7716	0.7691	0.7657	0.7676	0.7738	0.7681	0.7652	0.7686
Stomach	0.7738	0.7373	0.7816	0.7647	0.7645	0.7628	0.7688	0.7688	0.7693	0.7679	0.7598	0.7585	0.7674
Testis	0.7203	0.6942	0.7393	0.7178	0.7169	0.7188	0.7107	0.7194	0.722	0.7182	0.717	0.7175	0.7152
Thyroid	0.7252	0.7014	0.7337	0.7272	0.7216	0.7256	0.719	0.7264	0.7252	0.7283	0.7223	0.7227	0.7217
Whole_Blood	0.7666	0.6919	0.7649	0.7585	0.7555	0.7592	0.7593	0.7583	0.7594	0.7588	0.7605	0.7577	0.7591

### Sheet: S6
Supplementary Table S6 GTEx fine-mapped eQTL effect size Prediction (Spearman's R)
tissue	joint	alone	full-ft	houlsby	lora	ia3	linear	se2	se4	se6	locon2	locon4	locon6
Adipose_Subcutaneous	0.2996	0.1775	0.3065	0.309	0.3061	0.3078	0.3069	0.2945	0.3013	0.303	0.3056	0.3105	0.305
Adipose_Visceral_Omentum	0.3169	0.1893	0.3317	0.3261	0.3273	0.3381	0.3287	0.3043	0.3134	0.3207	0.3242	0.3285	0.3222
Adrenal_Gland	0.3003	0.2278	0.3615	0.3518	0.3344	0.3175	0.3189	0.3345	0.3338	0.3306	0.3077	0.3499	0.3179
Artery_Aorta	0.3338	0.1896	0.3442	0.3335	0.3262	0.3173	0.3117	0.3153	0.319	0.3294	0.3249	0.3287	0.3185
Artery_Tibial	0.2949	0.1754	0.3223	0.2924	0.2767	0.2844	0.2806	0.2923	0.2895	0.2987	0.2958	0.2961	0.3016
Brain_Cerebellum	0.262	0.1426	0.296	0.2737	0.2705	0.2563	0.2773	0.2597	0.2675	0.2647	0.2766	0.2698	0.2823
Brain_Cortex	0.2754	0.1737	0.2658	0.2545	0.2472	0.2493	0.2469	0.253	0.2528	0.2521	0.2445	0.257	0.2506
Breast_Mammary_Tissue	0.329	0.2113	0.3441	0.3306	0.336	0.3342	0.3362	0.3283	0.3307	0.3443	0.329	0.3285	0.3365
Colon_Sigmoid	0.3274	0.2192	0.3692	0.3481	0.339	0.3524	0.3332	0.3432	0.3555	0.3618	0.3425	0.3467	0.3464
Colon_Transverse	0.3342	0.2047	0.3492	0.3412	0.3335	0.3352	0.328	0.3364	0.3519	0.3541	0.3451	0.3445	0.3422
Esophagus_Mucosa	0.2951	0.1807	0.3358	0.3183	0.3058	0.3077	0.2991	0.3154	0.3161	0.3123	0.3083	0.3096	0.3132
Esophagus_Muscularis	0.3092	0.1907	0.3586	0.3299	0.3281	0.3254	0.3343	0.329	0.3358	0.3356	0.3315	0.3349	0.3338
Liver	0.3469	0.1232	0.3628	0.3285	0.3592	0.3316	0.33	0.3123	0.3564	0.3422	0.3664	0.3398	0.3506
Lung	0.3399	0.1929	0.3498	0.3486	0.353	0.3455	0.3454	0.3453	0.3501	0.3634	0.3532	0.342	0.3642
Muscle_Skeletal	0.2698	0.198	0.3053	0.3129	0.292	0.2984	0.2876	0.3026	0.3001	0.3023	0.2957	0.3064	0.3087
Nerve_Tibial	0.3103	0.195	0.3284	0.3138	0.3098	0.3107	0.3076	0.3136	0.3087	0.3136	0.3101	0.3043	0.3116
Ovary	0.3609	0.1917	0.3838	0.3621	0.3545	0.3475	0.324	0.339	0.3484	0.3464	0.3666	0.3515	0.3349
Pancreas	0.3604	0.1838	0.3937	0.3775	0.3609	0.3621	0.3631	0.3673	0.3662	0.3834	0.3628	0.3751	0.3708
Pituitary	0.3208	0.2483	0.3518	0.3069	0.308	0.3066	0.3129	0.3118	0.3128	0.3219	0.3046	0.314	0.3047
Prostate	0.2869	0.2081	0.3311	0.3065	0.2993	0.3019	0.3149	0.3011	0.304	0.3064	0.2958	0.3142	0.3039
Skin_Not_Sun_Exposed_Suprapubic	0.2741	0.1643	0.3131	0.2757	0.2643	0.2748	0.2744	0.2713	0.2731	0.271	0.2667	0.2707	0.277
Spleen	0.3717	0.2033	0.4044	0.3794	0.384	0.3701	0.3683	0.3807	0.3896	0.3832	0.38	0.3802	0.3963
Stomach	0.3298	0.218	0.353	0.3398	0.3254	0.3315	0.3329	0.3287	0.3411	0.3472	0.3325	0.3439	0.3423
Testis	0.2728	0.164	0.3371	0.2477	0.2515	0.2473	0.2445	0.2637	0.2784	0.2815	0.26	0.265	0.2735
Thyroid	0.2966	0.1669	0.3127	0.3052	0.2959	0.3037	0.2987	0.3093	0.3016	0.3076	0.2993	0.2995	0.2972
Whole_Blood	0.3759	0.1432	0.4003	0.3774	0.3655	0.3736	0.3661	0.3682	0.3774	0.3768	0.364	0.3685	0.3783

### Sheet: S7
Supplementary Table S7 ENCODE accession ID for TFKD dataset
Type	Experiment.target	Experiment.accession
CRISPRi	TLE2-human	ENCSR399QAP
CRISPRi	HMGN2-human	ENCSR243VNX
CRISPRi	USF1-human	ENCSR545HTM
CRISPRi	BACH1-human	ENCSR190RZZ
CRISPRi	DPF2-human	ENCSR028FBD
CRISPRi	HDAC8-human	ENCSR369BHC
CRISPRi	NR4A1-human	ENCSR357LVC
CRISPRi	NFE2L1-human	ENCSR385ZTW
CRISPRi	NFYB-human	ENCSR171KMM
CRISPRi	ILF2-human	ENCSR073QLQ
CRISPRi	NRF1-human	ENCSR299HUJ
CRISPRi	TBL1XR1-human	ENCSR800PWS
CRISPRi	SIX5-human	ENCSR104QKG
CRISPRi	ERF-human	ENCSR268DNJ
CRISPRi	JUND-human	ENCSR389OCD
CRISPRi	UBTF-human	ENCSR608ORR
CRISPRi	WHSC1-human	ENCSR181WYS
CRISPRi	HMGA1-human	ENCSR069OUL
CRISPRi	MEIS2-human	ENCSR733TFF
CRISPRi	KHSRP-human	ENCSR900AQL
CRISPRi	HMBOX1-human	ENCSR942XXL
CRISPRi	STAT1-human	ENCSR184VVN
CRISPRi	MITF-human	ENCSR905SEH
CRISPRi	ZBTB33-human	ENCSR223QTD
CRISPRi	ZNF384-human	ENCSR103URL
CRISPRi	ZNF395-human	ENCSR267BHU
CRISPRi	RELA-human	ENCSR052ZPX
CRISPRi	HMGN1-human	ENCSR011GAO
CRISPRi	STAT6-human	ENCSR024HAR
CRISPRi	ATF3-human	ENCSR123IMQ
CRISPRi	MXD3-human	ENCSR104JMN
CRISPRi	NFYA-human	ENCSR096VPS
CRISPRi	STAT2-human	ENCSR469EFL
CRISPRi	KLF2-human	ENCSR620DOP
CRISPRi	RFX5-human	ENCSR619EYC
CRISPRi	RNF2-human	ENCSR043UMW
CRISPRi	SMAD5-human	ENCSR731FEO
CRISPRi	FOXK2-human	ENCSR773VKE
CRISPRi	STAT5A-human	ENCSR376CFR
CRISPRi	HINFP-human	ENCSR713AEC
CRISPRi	RBBP7-human	ENCSR235ZEI
CRISPRi	ZNF143-human	ENCSR781XJD
CRISPRi	NR2C2-human	ENCSR808HQN
CRISPRi	SP2-human	ENCSR715EDZ
CRISPRi	TFDP1-human	ENCSR552HTC
CRISPRi	TEAD2-human	ENCSR074FBG
CRISPRi	SNW1-human	ENCSR409OFU
CRISPRi	NR2F2-human	ENCSR688UTN
CRISPRi	HOXB9-human	ENCSR810RIC
CRISPRi	HMGB2-human	ENCSR263IOO
CRISPRi	FOXM1-human	ENCSR701TVL
CRISPRi	GATA1-human	ENCSR850LOZ
CRISPRi	NFATC1-human	ENCSR381TNV
CRISPRi	HSF1-human	ENCSR734VBC
CRISPRi	SRF-human	ENCSR084NTT
CRISPRi	TEAD4-human	ENCSR550FIL
CRISPRi	CTBP1-human	ENCSR171RTN
CRISPRi	HMGN3-human	ENCSR160YSN
CRISPRi	THAP1-human	ENCSR294ZCD
CRISPRi	GATA2-human	ENCSR557BMX
CRISPRi	SETDB1-human	ENCSR819PCU
CRISPRi	NONO-human	ENCSR039VEQ
CRISPRi	SP1-human	ENCSR650QAK
CRISPRi	LDB1-human	ENCSR046FQX
CRISPRi	DLX1-human	ENCSR862UHT
CRISPRi	TARDBP-human	ENCSR731XIE
CRISPRi	MAF1-human	ENCSR733ROU
CRISPRi	SMARCA4-human	ENCSR126GEQ
CRISPRi	HOXB4-human	ENCSR359VJC
CRISPRi	CITED2-human	ENCSR200UDS
CRISPRi	ARID3A-human	ENCSR898UNK
CRISPRi	TRIM28-human	ENCSR591QYK
CRISPRi	USF2-human	ENCSR052BWT
CRISPRi	ZC3H11A-human	ENCSR911BML
siRNA	KAT2B-human	ENCSR576FFB
siRNA	CHD1-human	ENCSR181AXM
siRNA	ARID3A-human	ENCSR169DSM
siRNA	ZMIZ1-human	ENCSR509YMP
siRNA	NFE2L2-human	ENCSR100ODO
siRNA	MXI1-human	ENCSR631RKH
siRNA	MAFG-human	ENCSR136ZPD
siRNA	LMNB1-human	ENCSR656ZOI
siRNA	ZNF180-human	ENCSR555CYH
siRNA	ZNF384-human	ENCSR965CCM
siRNA	VEZF1-human	ENCSR047MQO
siRNA	CDAN1-human	ENCSR472UFW
siRNA	RCOR1-human	ENCSR390GWL
siRNA	CTCF+RAD21-human	ENCSR092LZV
siRNA	TBL1XR1-human	ENCSR989NEA
siRNA	RAD21-human	ENCSR051NHG
siRNA	TCP1-human	ENCSR301SWM
siRNA	BACH1-human	ENCSR793ISR
siRNA	STAT5A-human	ENCSR174FUO
siRNA	MAFK-human	ENCSR640PVZ
siRNA	MAX-human	ENCSR675SDG
siRNA	E2F6-human	ENCSR820EGA
siRNA	BHLHE40-human	ENCSR626SFM
siRNA	LMNB2-human	ENCSR669QED
siRNA	TAL1-human	ENCSR336ZWX
siRNA	CEBPZ-human	ENCSR977SOT
siRNA	CTCF-human	ENCSR067CAG
siRNA	E2F4-human	ENCSR874ZXG
siRNA	LMNA-human	ENCSR071JWS
siRNA	UBTF-human	ENCSR312FIT
siRNA	MAZ-human	ENCSR129WCZ
siRNA	CHD2-human	ENCSR261IHP
siRNA	BRCA1-human	ENCSR205BWT
siRNA	ATF3-human	ENCSR045TQN
Control	CRISPRi non-specific target	ENCSR095PIC
Control	siRNA non-specific target	ENCSR287SHU
Control	siRNA non-specific target	ENCSR608CVU
